# ReorientExpress: Reference-free orientation of nanopore cDNA reads with deep learning

**DOI:** 10.1101/553321

**Authors:** Angel Ruiz-Reche, Akanksha Srivastava, Joel A. Indi, Ivan de la Rubia, Eduardo Eyras

**Affiliations:** Pompeu Fabra University, E08003, Barcelona, Spain; EMBL Australia, The John Curtin School of Medical, Australian National University, Acton ACT 2601, Canberra, Australia; Instituto de Medicina Molecular, Faculdade de Medicina, Universidade de Lisboa, Lisbon, Portugal; Hospital del Mar Research Institute, E08003, Barcelona, Spain

## Abstract

We describe ReorientExpress (https://github.com/comprna/reorientexpress), a method to perform reference-free orientation of transcriptomic long sequencing reads. ReorientExpress uses deep-learning to correctly predict the orientation of the majority of reads, and in particular when trained on a closely related species or in combination with read clustering. ReorientExpress enables long-read transcriptomics in non-model organisms and samples without a genome reference and without using additional technologies.
