## Additional file 3 for "ReorientExpress: Reference-free orientation of nanopore cDNA reads with deep learning"

Labels	Target_ID	Motifs	Optimal_offset	p-value	E-value	q-value	Overlap	Query_consensus	Target_consensus	Orientation
CPO	RNCMPT00133	M8	-1	5.8912E-05	0.0143745	0.0117531	7	AAUGCACACAA	AUGCACA	+
MEC-8	RNCMPT00181	M8	-1	0.000107124	0.0261383	0.0117531	7	AAUGCACACAA	AUGCACA	+
YBX2	RNCMPT00084	M24	-1	0.000112694	0.0274974	0.0165997	7	CGACAACAUCG	AACAACA	+
Tb_0220	RNCMPT00220	M15	0	0.000122492	0.029888	0.0269482	7	CUUUCUGCCCC	CUUUCUU	+
Rbm42	RNCMPT00282	M24	0	0.000137639	0.033584	0.0165997	8	CGACAACAUCG	CAACUACG	+
HuR	RNCMPT00032	M17	-3	0.000141874	0.0346171	0.0312701	7	UUUUUAUUUUU	UUAUUUU	+
ZNF638	RNCMPT00164	M4	-3	0.00026036	0.0635279	0.0635279	7	UCAGGUUGGUC	UGUUCGU	+
SHEP	RNCMPT00174	M31	0	0.000339221	0.0827699	0.0818221	7	UAUUUAAAUAA	UAUAUUA	+
PCBP1	RNCMPT00186	M29	-1	0.000350702	0.0855713	0.0813166	7	CCCUAUCCUCU	CCUUUCC	+
TIA1	RNCMPT00077	M6	-3	0.000383414	0.0935531	0.0659296	7	AUUUUUUUUGG	UUUUUUG	+
PCBP1	RNCMPT00239	M9	-1	0.000471795	0.115118	0.0426708	8	ACCCUACCUGU	CCUUUCCC	+
MUB	RNCMPT00137	M9	1	0.000523361	0.1277	0.0426708	6	ACCCUACCUGU	AACCCUA	+
RALY	RNCMPT00159	M6	-3	0.000573831	0.140015	0.0659296	7	AUUUUUUUUGG	UUUUUUG	+
PCBP2	RNCMPT00044	M9	-1	0.000581684	0.141931	0.0426708	7	ACCCUACCUGU	CCUUCCC	+
Tb_0219	RNCMPT00219	M3	-1	0.00058643	0.143089	0.143089	8	CUUAUACUCAG	AUAUACUA	+
PTBP1	RNCMPT00269	M15	1	0.000641686	0.156571	0.0705854	6	CUUUCUGCCCC	ACUUUCU	+
PCBP1	RNCMPT00186	M9	-1	0.000710585	0.173383	0.0426708	7	ACCCUACCUGU	CCUUUCC	+
Tv_0236	RNCMPT00236	M17	-4	0.000737038	0.179837	0.045446	7	UUUUUAUUUUU	UUUUUUU	+
At_0284	RNCMPT00284	M22	-4	0.000770541	0.188012	0.181257	7	AGGGGAUGUGA	AGUGUGA	+
Pp_0228	RNCMPT00228	M17	-4	0.000825795	0.201494	0.045446	7	UUUUUAUUUUU	UUUUUUU	+
SXL	RNCMPT00119	M17	-4	0.000825795	0.201494	0.045446	7	UUUUUAUUUUU	UUUUUUU	+
YBX2	RNCMPT00084	M2	-2	0.000901905	0.220065	0.124452	7	UCAACAUCAUG	AACAACA	+
HRB87F	RNCMPT00029	M26	-1	0.00103353	0.252181	0.075867	7	AGGUAAGGCAC	GGUAGGG	+
HRB98DE	RNCMPT00095	M26	-1	0.00103353	0.252181	0.075867	7	AGGUAAGGCAC	GGUAGGG	+
YBX1	RNCMPT00083	M2	-2	0.00105893	0.258379	0.124452	7	UCAACAUCAUG	AACAUCA	+
HuR	RNCMPT00274	M17	-4	0.00112502	0.274504	0.045446	7	UUUUUAUUUUU	UUUUUUU	+
FNE	RNCMPT00120	M17	-2	0.00123714	0.301862	0.045446	7	UUUUUAUUUUU	UUUAGUU	+
HRB98DE	RNCMPT00096	M26	-1	0.00130089	0.317417	0.075867	7	AGGUAAGGCAC	GGUAGGG	+
Pcbp2	RNCMPT00246	M29	-2	0.00131898	0.321831	0.152915	7	CCCUAUCCUCU	CUUUCCC	+
DAZAP1	RNCMPT00013	M26	1	0.00144262	0.351999	0.075867	6	AGGUAAGGCAC	UAGGUAG	+
SNRPA	RNCMPT00071	M8	-1	0.0014721	0.359192	0.107673	7	AAUGCACACAA	UUGCACA	+
Ot_0262	RNCMPT00262	M17	-4	0.00149397	0.364529	0.0470405	7	UUUUUAUUUUU	UUUUUUU	+
SRSF9	RNCMPT00067	M7	0	0.00155806	0.380166	0.216126	7	GGGUGCUGUGA	GGAAGGA	+
YBX1	RNCMPT00083	M24	-1	0.00158597	0.386976	0.107929	7	CGACAACAUCG	AACAUCA	+
HRB98DE	RNCMPT00094	M26	-1	0.00159128	0.388272	0.075867	7	AGGUAAGGCAC	GGUAGGG	+
IGF2BP3	RNCMPT00172	M20	1	0.00159938	0.390249	0.165798	6	AAAUCAUUGCA	ACAAACA	+
MEX-5	RNCMPT00039	M31	-1	0.00160165	0.390802	0.122462	8	UAUUUAAAUAA	AUAAUAAU	+
SHEP	RNCMPT00175	M31	-1	0.00176521	0.430712	0.122462	7	UAUUUAAAUAA	AUAUUUA	+
CG7804	RNCMPT00146	M7	1	0.00177723	0.433645	0.216126	6	GGGUGCUGUGA	AGUGUGG	+
YBX1	RNCMPT00116	M24	-1	0.00178983	0.436718	0.107929	7	CGACAACAUCG	AACAUCA	+
ELAV	RNCMPT00121	M17	-3	0.00180224	0.439746	0.0496535	7	UUUUUAUUUUU	UUUGUUU	+
PABPC3	RNCMPT00153	M20	1	0.00189011	0.461186	0.165798	6	AAAUCAUUGCA	GAAAACC	+
PFI1435w	RNCMPT00202	M6	-3	0.00189948	0.463473	0.141473	7	AUUUUUUUUGG	UUUUUUG	+
SHEP	RNCMPT00068	M31	-1	0.00203083	0.495524	0.122462	7	UAUUUAAAUAA	AUAUUAA	+
SNF	RNCMPT00145	M20	-5	0.00212516	0.518538	0.165798	6	AAAUCAUUGCA	AUUGCACA	+
YBX1	RNCMPT00116	M2	-2	0.00218213	0.532439	0.170971	7	UCAACAUCAUG	AACAUCA	+
PCBP1	RNCMPT00239	M29	-1	0.00232286	0.566777	0.175968	8	CCCUAUCCUCU	CCUUUCCC	+
Tv_0259	RNCMPT00259	M1	1	0.00232474	0.567237	0.567237	6	CCAUGAGGUCC	ACCAUGA	+
HuR	RNCMPT00112	M17	-3	0.00240885	0.587759	0.0589922	7	UUUUUAUUUUU	UUUGUUU	+
HuR	RNCMPT00032	M6	-2	0.00255944	0.624504	0.141473	7	AUUUUUUUUGG	UUAUUUU	+
PABPC5	RNCMPT00171	M11	0	0.00295922	0.72205	0.395969	7	AAAAAAUAGGA	AGAAAAU	+
CPEB2	RNCMPT00012	M15	0	0.00317379	0.774404	0.150253	7	CUUUCUGCCCC	CUUUUUU	+
Smp_067420	RNCMPT00232	M17	-3	0.0032699	0.797855	0.0655193	7	UUUUUAUUUUU	AUUUUUU	+
ZC3H14	RNCMPT00086	M17	-3	0.0032699	0.797855	0.0655193	7	UUUUUAUUUUU	UUUGUUU	+
Rbm4.3	RNCMPT00248	M12	0	0.00327173	0.798301	0.513478	8	CACGAGGACUC	AACGACGA	+
PABPC4	RNCMPT00043	M11	1	0.00330255	0.805822	0.395969	6	AAAAAAUAGGA	AAAAAAA	+
Pp_0237	RNCMPT00237	M5	-2	0.00339963	0.829509	0.434721	8	UACAGGGAGGG	GAUGGAGU	+
QKI	RNCMPT00047	M29	-1	0.00342682	0.836143	0.175968	7	CCCUAUCCUCU	ACUAACA	+
SXL	RNCMPT00119	M6	-2	0.00349979	0.853949	0.141473	7	AUUUUUUUUGG	UUUUUUU	+
ZC3H10	RNCMPT00085	M19	-6	0.00352265	0.859527	0.295987	5	UCUUCAGCAGG	GCAGCGC	+
Tv_0259	RNCMPT00259	M27	-1	0.00370877	0.904939	0.407587	7	CACCAUGAACC	ACCAUGA	+
HOW	RNCMPT00118	M29	-1	0.00379457	0.925876	0.175968	7	CCCUAUCCUCU	ACUAACA	+
ZC3H10	RNCMPT00085	M28	-1	0.0038374	0.936326	0.606723	7	CGAAGCGCCCC	GCAGCGC	+
HNRNPH2	RNCMPT00160	M5	-4	0.00385106	0.939658	0.434721	7	UACAGGGAGGG	GGGAGGG	+
NCU08034	RNCMPT00209	M8	-1	0.00392819	0.958479	0.15915	8	AAUGCACACAA	UAGCACAA	+
LARK	RNCMPT00124	M21	-2	0.0039757	0.97007	0.829047	8	CUCGUUGGGGU	CCGCGCGG	+
HNRNPK	RNCMPT00026	M9	-2	0.0040517	0.988614	0.194644	7	ACCCUACCUGU	CCAACCC	+
IGF2BP2	RNCMPT00033	M20	1	0.00422356	1.03055	0.165798	6	AAAUCAUUGCA	ACAAACA	+
MAL13P1.35	RNCMPT00234	M20	-5	0.00422356	1.03055	0.165798	6	AAAUCAUUGCA	AUUACAC	+
SNRPA	RNCMPT00071	M20	-6	0.00422356	1.03055	0.165798	5	AAAUCAUUGCA	UUGCACA	+
PF10_0068	RNCMPT00199	M19	-5	0.00439631	1.0727	0.295987	6	UCUUCAGCAGG	UGGAGGAA	+
HNRNPL	RNCMPT00091	M8	-5	0.00439722	1.07292	0.15915	6	AAUGCACACAA	ACACAAA	+
HNRNPCL1	RNCMPT00167	M17	-5	0.00447883	1.09284	0.0822643	6	UUUUUAUUUUU	AUUUUUU	+
RSF1	RNCMPT00061	M12	-1	0.00450991	1.10042	0.513478	7	CACGAGGACUC	ACGACGA	+
TIAR-1	RNCMPT00256	M15	0	0.00460493	1.1236	0.150253	7	CUUUCUGCCCC	CUUUUUU	+
Pp_0228	RNCMPT00228	M6	-2	0.00466734	1.13883	0.141473	7	AUUUUUUUUGG	UUUUUUU	+
RIN	RNCMPT00138	M22	0	0.00468217	1.14245	0.349105	8	AGGGGAUGUGA	AGAUGAUG	+
Pr_0249	RNCMPT00249	M8	-1	0.00479776	1.17065	0.15915	7	AAUGCACACAA	UUGCACA	+
HNRNPC	RNCMPT00025	M17	-5	0.0049385	1.20499	0.0837297	6	UUUUUAUUUUU	AUUUUUU	+
SRSF1	RNCMPT00110	M28	-2	0.00498917	1.21736	0.606723	8	CGAAGCGCCCC	CAGGACAA	+
CPEB4	RNCMPT00158	M15	0	0.00502132	1.2252	0.150253	7	CUUUCUGCCCC	CUUUUUU	+
TIA1	RNCMPT00165	M15	-1	0.00502132	1.2252	0.150253	7	CUUUCUGCCCC	UUUUUUC	+
TIAR-3	RNCMPT00005	M15	0	0.00502132	1.2252	0.150253	7	CUUUCUGCCCC	CUUUUUU	+
HuR	RNCMPT00274	M6	-2	0.00512084	1.24949	0.141473	7	AUUUUUUUUGG	UUUUUUU	+
ORB2	RNCMPT00126	M6	-5	0.00512084	1.24949	0.141473	6	AUUUUUUUUGG	GUUUGGG	+
HNRNPK	RNCMPT00026	M29	-2	0.00512492	1.25048	0.198051	7	CCCUAUCCUCU	CCAACCC	+
SAMD4A	RNCMPT00063	M10	-2	0.00519244	1.26695	0.637173	7	CGACGGGCCUA	GCUGGAC	+
HuR	RNCMPT00117	M17	-3	0.00543173	1.32534	0.0855142	7	UUUUUAUUUUU	UUUGUUU	+
U2AF2	RNCMPT00079	M15	-1	0.00546376	1.33316	0.150253	7	CUUUCUGCCCC	UUUUUUC	+
RBM41	RNCMPT00053	M20	-6	0.00566672	1.38268	0.190671	5	AAAUCAUUGCA	AUACAUU	+
An_0265	RNCMPT00265	M10	-5	0.00569905	1.39057	0.637173	6	CGACGGGCCUA	AACCUAA	+
Pp_0206	RNCMPT00206	M25	-4	0.0058305	1.42264	0.631246	7	UCCUGAACCUU	AAACCUUU	+
SRSF1	RNCMPT00163	M22	-1	0.00594014	1.44939	0.349105	7	AGGGGAUGUGA	GGAGGAG	+
SF2	RNCMPT00066	M19	-5	0.00599102	1.46181	0.295987	6	UCUUCAGCAGG	AGGAGGA	+
Lm_0223	RNCMPT00223	M16	-2	0.00606933	1.48092	0.999987	7	ACGUCCACCGC	UUACACG	+
Ot_0262	RNCMPT00262	M6	-2	0.00615669	1.50223	0.141473	7	AUUUUUUUUGG	UUUUUUU	+
Tv_0236	RNCMPT00236	M6	-2	0.00615669	1.50223	0.141473	7	AUUUUUUUUGG	UUUUUUU	+
An_0265	RNCMPT00265	M9	0	0.00615746	1.50242	0.246505	7	ACCCUACCUGU	AACCUAA	+
RBP1-LIKE	RNCMPT00127	M2	1	0.00625067	1.52516	0.306742	6	UCAACAUCAUG	AUCAACG	+
SUP-26	RNCMPT00182	M31	-1	0.00627818	1.53188	0.302867	7	UAUUUAAAUAA	AUAUUUA	+
U2AF50	RNCMPT00080	M15	-1	0.00644504	1.57259	0.157545	7	CUUUCUGCCCC	UUUUUUC	+
Rbm42	RNCMPT00282	M2	-1	0.006525	1.5921	0.306742	8	UCAACAUCAUG	CAACUACG	+
MEC-8	RNCMPT00181	M20	-6	0.00652815	1.59287	0.192199	5	AAAUCAUUGCA	AUGCACA	+
Ot_0263	RNCMPT00263	M27	-5	0.00663149	1.61808	0.407587	6	CACCAUGAACC	AGAACAA	+
Lm_0254	RNCMPT00254	M27	-5	0.00663149	1.61808	0.407587	6	CACCAUGAACC	AGAACGA	+
HNRNPL	RNCMPT00027	M8	-3	0.00675995	1.64943	0.15915	7	AAUGCACACAA	ACACACA	+
PFI1695c	RNCMPT00203	M27	-3	0.00714913	1.74439	0.407587	8	CACCAUGAACC	CCAGCACA	+
SRP54	RNCMPT00272	M26	2	0.00733993	1.79094	0.272419	5	AGGUAAGGCAC	GUAGGUA	+
SM	RNCMPT00069	M8	-3	0.00736029	1.79591	0.15915	7	AAUGCACACAA	ACACACA	+
SNF	RNCMPT00145	M8	0	0.00742173	1.8109	0.15915	8	AAUGCACACAA	AUUGCACA	+
PF13_0315	RNCMPT00200	M20	-6	0.00750636	1.83155	0.196444	5	AAAUCAUUGCA	UUACAUG	+
HNRNPR	RNCMPT00288	M29	0	0.00756897	1.84683	0.250715	7	CCCUAUCCUCU	CCAAAUU	+
PTBP1	RNCMPT00268	M15	1	0.0075983	1.85399	0.167163	6	CUUUCUGCCCC	CUUUUCU	+
HuR	RNCMPT00136	M17	-3	0.00776812	1.89542	0.107622	7	UUUUUAUUUUU	UUGGUUU	+
QKR58E-1	RNCMPT00142	M31	-1	0.00789307	1.92591	0.317309	7	UAUUUAAAUAA	AUAAUAA	+
HRB27C	RNCMPT00028	M26	1	0.00799942	1.95186	0.272419	6	AGGUAAGGCAC	UAGGUUA	+
HNRPLL	RNCMPT00178	M8	-3	0.00800544	1.95333	0.15915	7	AAUGCACACAA	ACACACA	+
Tb_0251	RNCMPT00251	M8	-1	0.00800544	1.95333	0.15915	7	AAUGCACACAA	AUUCACA	+
Pp_0229	RNCMPT00229	M17	-4	0.00848672	2.07076	0.107622	7	UUUUUAUUUUU	UGUUUUU	+
PFI1435w	RNCMPT00202	M17	-4	0.00848672	2.07076	0.107622	7	UUUUUAUUUUU	UUUUUUG	+
PF10_0068	RNCMPT00199	M22	0	0.0086874	2.11973	0.349105	8	AGGGGAUGUGA	UGGAGGAA	+
PUM	RNCMPT00101	M8	-2	0.0087035	2.12365	0.15915	7	AAUGCACACAA	UGUACAG	+
PFI1695c	RNCMPT00203	M25	-1	0.00887124	2.16458	0.631246	8	UCCUGAACCUU	CCAGCACA	+
TIA1	RNCMPT00165	M6	-2	0.00892159	2.17687	0.18637	7	AUUUUUUUUGG	UUUUUUC	+
MUB	RNCMPT00137	M25	-5	0.00892918	2.17872	0.631246	6	UCCUGAACCUU	AACCCUA	+
Ng_0261	RNCMPT00261	M17	-5	0.00927744	2.26369	0.107622	6	UUUUUAUUUUU	AAUUUUG	+
RBP9	RNCMPT00132	M17	-2	0.00927744	2.26369	0.107622	7	UUUUUAUUUUU	UUUGGUU	+
HRB27C	RNCMPT00093	M26	1	0.00942437	2.29955	0.280827	6	AGGUAAGGCAC	UAGGUUA	+
MEX-5	RNCMPT00039	M20	0	0.00954352	2.32862	0.224781	8	AAAUCAUUGCA	AUAAUAAU	+
Lm_0212	RNCMPT00212	M24	-2	0.00966801	2.35899	0.466397	7	CGACAACAUCG	ACAUUUU	+
Lm_0223	RNCMPT00223	M5	1	0.00973053	2.37425	0.523259	6	UACAGGGAGGG	UUACACG	+
Tb_0251	RNCMPT00251	M28	-5	0.00986805	2.4078	0.800022	6	CGAAGCGCCCC	AUUCACA	+
TIA1	RNCMPT00165	M17	-4	0.0101468	2.47583	0.111822	7	UUUUUAUUUUU	UUUUUUC	+
SNRNP70	RNCMPT00070	M2	2	0.0102477	2.50044	0.338555	5	UCAACAUCAUG	GAUCAAG	+
Rbm42	RNCMPT00282	M25	-4	0.0104316	2.54531	0.631246	7	UCCUGAACCUU	CAACUACG	+
SNRNP70K	RNCMPT00143	M2	-4	0.0105071	2.56373	0.338555	7	UCAACAUCAUG	GAUCAAGA	+
MSI	RNCMPT00100	M19	-5	0.0107711	2.62814	0.295987	6	UCUUCAGCAGG	AGUAGGG	+
Hnrnpr	RNCMPT00289	M11	0	0.0109588	2.67396	0.440803	7	AAAAAAUAGGA	AAAAAAG	+
Nab2p	RNCMPT00042	M11	1	0.0109588	2.67396	0.440803	6	AAAAAAUAGGA	AAAAAAG	+
Rbm24	RNCMPT00285	M22	-3	0.011252	2.74548	0.349105	8	AGGGGAUGUGA	GAGUGUGG	+
Pr_0249	RNCMPT00249	M20	-6	0.0112951	2.756	0.241851	5	AAAUCAUUGCA	UUGCACA	+
Tb_0252	RNCMPT00252	M30	-5	0.0114905	2.80369	0.999947	6	GUUGAAGUAGA	AGUAGAU	+
Ot_0263	RNCMPT00263	M2	-3	0.0115227	2.81155	0.338555	7	UCAACAUCAUG	AGAACAA	+
ORB2	RNCMPT00126	M21	-3	0.0115677	2.82251	0.829047	7	CUCGUUGGGGU	GUUUGGG	+
PCBP2	RNCMPT00044	M15	-3	0.0116381	2.8397	0.232762	7	CUUUCUGCCCC	CCUUCCC	+
Smp_067420	RNCMPT00232	M6	0	0.0116804	2.85002	0.223668	7	AUUUUUUUUGG	AUUUUUU	+
EIF-2ALPHA	RNCMPT00273	M19	-5	0.0117371	2.86385	0.295987	6	UCUUCAGCAGG	AGCAUGC	+
SRSF1	RNCMPT00163	M19	-6	0.0117371	2.86385	0.295987	5	UCUUCAGCAGG	GGAGGAG	+
SRSF9	RNCMPT00074	M19	-5	0.0117371	2.86385	0.295987	6	UCUUCAGCAGG	AGGAGCA	+
RO3G_00049	RNCMPT00205	M22	0	0.0120062	2.92952	0.349105	7	AGGGGAUGUGA	AGGGGAA	+
TIA1	RNCMPT00077	M17	-5	0.0120715	2.94545	0.115681	6	UUUUUAUUUUU	UUUUUUG	+
TIAR-1	RNCMPT00256	M17	-2	0.0120715	2.94545	0.115681	7	UUUUUAUUUUU	CUUUUUU	+
U2AF50	RNCMPT00080	M17	-2	0.0120715	2.94545	0.115681	7	UUUUUAUUUUU	UUUUUUC	+
CG2931	RNCMPT00147	M3	-4	0.0126098	3.0768	1	7	CUUAUACUCAG	AACUAAG	+
PUF68	RNCMPT00141	M12	0	0.0128156	3.12699	0.545022	7	CACGAGGACUC	UAUGAGG	+
NCU02404	RNCMPT00238	M19	-6	0.0128158	3.12705	0.295987	5	UCUUCAGCAGG	GGAGGAA	+
PUM	RNCMPT00046	M8	-2	0.013014	3.17541	0.219665	7	AAUGCACACAA	UGUACAG	+
FXR1	RNCMPT00161	M12	0	0.0130424	3.18236	0.545022	8	CACGAGGACUC	AAUGACAA	+
RALY	RNCMPT00159	M17	-5	0.0131495	3.20847	0.11593	6	UUUUUAUUUUU	UUUUUUG	+
TIAR-3	RNCMPT00005	M17	-2	0.0131495	3.20847	0.11593	7	UUUUUAUUUUU	CUUUUUU	+
ESRP2	RNCMPT00150	M22	0	0.0132501	3.23302	0.349105	7	AGGGGAUGUGA	UGGGGAU	+
RBM24	RNCMPT00184	M22	-4	0.0132501	3.23302	0.349105	7	AGGGGAUGUGA	AGUGUGA	+
PCBP3	RNCMPT00215	M9	-1	0.013334	3.25349	0.457548	8	ACCCUACCUGU	CUUUCCCU	+
Pp_0237	RNCMPT00237	M22	-1	0.0133567	3.25904	0.349105	8	AGGGGAUGUGA	GAUGGAGU	+
Tb_0252	RNCMPT00252	M18	-5	0.0133895	3.26704	1	6	AAGGAUGUAGA	AGUAGAU	+
PFI1695c	RNCMPT00203	M16	-4	0.0138248	3.37325	0.999987	7	ACGUCCACCGC	CCAGCACA	+
SRSF1	RNCMPT00109	M19	-6	0.0139566	3.40541	0.295987	5	UCUUCAGCAGG	GGAGGAA	+
SRSF1	RNCMPT00108	M19	-6	0.0139566	3.40541	0.295987	5	UCUUCAGCAGG	GGAGGAG	+
PUM	RNCMPT00102	M8	-2	0.0140559	3.42965	0.220305	7	AAUGCACACAA	UGUACAG	+
RSF1	RNCMPT00061	M1	1	0.0141319	3.44819	0.997692	6	CCAUGAGGUCC	ACGACGA	+
MAL13P1.35	RNCMPT00234	M3	0	0.0141651	3.45627	1	7	CUUAUACUCAG	AUUACAC	+
CPEB4	RNCMPT00158	M17	-2	0.0143272	3.49583	0.121455	7	UUUUUAUUUUU	CUUUUUU	+
Tb_0253	RNCMPT00253	M11	-1	0.0143759	3.50772	0.440803	7	AAAAAAUAGGA	AGAAAAA	+
YBX1	RNCMPT00083	M29	-1	0.0144867	3.53476	0.37782	7	CCCUAUCCUCU	AACAUCA	+
RBM45	RNCMPT00241	M24	2	0.014491	3.5358	0.582553	5	CGACAACAUCG	GACGACA	+
PCBP3	RNCMPT00215	M29	-2	0.0146652	3.5783	0.37782	8	CCCUAUCCUCU	CUUUCCCU	+
Pp_0206	RNCMPT00206	M20	-1	0.0147499	3.59897	0.289507	8	AAAUCAUUGCA	AAACCUUU	+
PUF68	RNCMPT00141	M14	-5	0.0148879	3.63265	1	6	CUAAUUAUGAA	UAUGAGG	+
MATR3	RNCMPT00037	M13	-2	0.0149231	3.64124	1	7	UCAAUGUCCUC	AAUCUUG	+
ZNF638	RNCMPT00164	M13	-4	0.0149231	3.64124	1	7	UCAAUGUCCUC	UGUUCGU	+
B52	RNCMPT00134	M19	-6	0.0151527	3.69727	0.295987	5	UCUUCAGCAGG	GGAGGGG	+
YBX1	RNCMPT00116	M25	-5	0.0154427	3.76803	0.678747	6	UCCUGAACCUU	AACAUCA	+
Vts1p	RNCMPT00082	M4	-3	0.0154711	3.77494	1	8	UCAGGUUGGUC	UGCUGGCC	+
EXC-7	RNCMPT00014	M17	-2	0.0156119	3.8093	0.127444	7	UUUUUAUUUUU	UUAAGUU	+
G3BP2	RNCMPT00021	M18	-1	0.0157371	3.83984	1	7	AAGGAUGUAGA	AGGAUGA	+
EXC-7	RNCMPT00014	M0	-2	0.0157957	3.85414	1	7	CAAUAGGUCCA	UUAAGUU	+
SRSF1	RNCMPT00106	M12	-2	0.0161202	3.93332	0.545022	7	CACGAGGACUC	GGAGGAC	+
Lm_0223	RNCMPT00223	M8	-3	0.0163368	3.98618	0.238984	7	AAUGCACACAA	UUACACG	+
SRSF1	RNCMPT00106	M10	-1	0.0164656	4.01761	0.637173	7	CGACGGGCCUA	GGAGGAC	+
MAL8P1.40	RNCMPT00197	M20	-6	0.0164662	4.01776	0.298334	5	AAAUCAUUGCA	AUACAUG	+
Lm_0255	RNCMPT00255	M11	-1	0.0165442	4.03678	0.440803	7	AAAAAAUAGGA	AAAAAAA	+
PABPC1	RNCMPT00155	M11	0	0.0165442	4.03678	0.440803	7	AAAAAAUAGGA	AGAAAAA	+
SART3	RNCMPT00064	M11	0	0.0165442	4.03678	0.440803	7	AAAAAAUAGGA	AGAAAAA	+
Tv_0257	RNCMPT00257	M11	2	0.0165442	4.03678	0.440803	5	AAAAAAUAGGA	AGAAAAA	+
CPO	RNCMPT00133	M27	-4	0.0167563	4.08854	0.611324	7	CACCAUGAACC	AUGCACA	+
RIN	RNCMPT00138	M2	-3	0.0168144	4.10271	0.354738	8	UCAACAUCAUG	AGAUGAUG	+
U2AF2	RNCMPT00079	M17	-2	0.0170512	4.16049	0.134222	7	UUUUUAUUUUU	UUUUUUC	+
ASD-1	RNCMPT00180	M12	2	0.0173706	4.23843	0.545022	5	CACGAGGACUC	UGCAUGA	+
ZC3H10	RNCMPT00085	M15	-3	0.0175961	4.29345	0.322595	7	CUUUCUGCCCC	GCAGCGC	+
Tb_0217	RNCMPT00217	M30	-1	0.0179163	4.37158	0.999947	7	GUUGAAGUAGA	CUGUUGU	+
Pcbp2	RNCMPT00246	M9	-2	0.0179586	4.3819	0.495651	7	ACCCUACCUGU	CUUUCCC	+
CG2950	RNCMPT00007	M2	-1	0.0181103	4.41892	0.354738	7	UCAACAUCAUG	CAACGAA	+
RBM45	RNCMPT00241	M2	-2	0.0181103	4.41892	0.354738	7	UCAACAUCAUG	GACGACA	+
TRA2	RNCMPT00078	M2	-4	0.0181103	4.41892	0.354738	7	UCAACAUCAUG	GAAGAAG	+
HNRNPL	RNCMPT00091	M5	-1	0.0182584	4.45505	0.523259	7	UACAGGGAGGG	ACACAAA	+
CG5213	RNCMPT00010	M6	-2	0.0186593	4.55287	0.329821	8	AUUUUUUUUGG	AUACUUUG	+
CG7903	RNCMPT00144	M12	0	0.0186976	4.56221	0.545022	7	CACGAGGACUC	CUUGCGG	+
IGF2BP2	RNCMPT00033	M29	-1	0.0188366	4.59612	0.39803	7	CCCUAUCCUCU	ACAAACA	+
TARDBP	RNCMPT00076	M18	-1	0.0189893	4.63339	1	8	AAGGAUGUAGA	UGAAUGAG	+
SRSF1	RNCMPT00107	M19	-6	0.0192163	4.68878	0.295987	5	UCUUCAGCAGG	GGAGGAA	+
PCBP2	RNCMPT00044	M25	-6	0.0193296	4.71642	0.678747	5	UCCUGAACCUU	CCUUCCC	+
FMR1	RNCMPT00015	M10	-2	0.0194193	4.73831	0.637173	7	CGACGGGCCUA	ACGGACA	+
RIN	RNCMPT00138	M30	1	0.0194779	4.75261	0.999947	7	GUUGAAGUAGA	AGAUGAUG	+
RBM38	RNCMPT00051	M22	-3	0.0195977	4.78184	0.390196	7	AGGGGAUGUGA	GUGUGUG	+
TRA2	RNCMPT00078	M22	-1	0.0195977	4.78184	0.390196	7	AGGGGAUGUGA	GAAGAAG	+
MAL8P1.40	RNCMPT00197	M5	1	0.0198765	4.84985	0.523259	6	UACAGGGAGGG	AUACAUG	+
BRUNOL6	RNCMPT00187	M23	-3	0.0199931	4.87832	0.999997	7	CGCUCAGGUCU	UGUGGUG	+
SRSF1	RNCMPT00107	M12	-2	0.0200791	4.8993	0.545022	7	CACGAGGACUC	GGAGGAA	+
PABP	RNCMPT00139	M2	-1	0.0202158	4.93265	0.365519	7	UCAACAUCAUG	GAAAAUC	+
RBP1	RNCMPT00058	M27	-5	0.0202294	4.93598	0.611324	6	CACCAUGAACC	ACAACGA	+
RBP9	RNCMPT00132	M0	-2	0.0203181	4.9576	1	7	CAAUAGGUCCA	UUUGGUU	+
PFI1695c	RNCMPT00203	M15	-3	0.0203806	4.97286	0.323959	8	CUUUCUGCCCC	CCAGCACA	+
SRSF2	RNCMPT00072	M22	-3	0.0204092	4.97984	0.390196	8	AGGGGAUGUGA	AGGAGAGG	+
PTBP1	RNCMPT00269	M29	-1	0.0205314	5.00965	0.39803	7	CCCUAUCCUCU	ACUUUCU	+
Tv_0258	RNCMPT00258	M15	1	0.0206156	5.0302	0.323959	6	CUUUCUGCCCC	UGUUUGU	+
PF13_0315	RNCMPT00200	M9	-3	0.0206348	5.0349	0.495651	7	ACCCUACCUGU	UUACAUG	+
PTBP1	RNCMPT00268	M9	-2	0.0206348	5.0349	0.495651	7	ACCCUACCUGU	CUUUUCU	+
RBFOX1	RNCMPT00168	M19	-5	0.0207583	5.06503	0.295987	6	UCUUCAGCAGG	UGCAUGC	+
FOX-1	RNCMPT00017	M19	-5	0.0207583	5.06503	0.295987	6	UCUUCAGCAGG	UGCAUGA	+
SRP54	RNCMPT00272	M19	-6	0.0207583	5.06503	0.295987	5	UCUUCAGCAGG	GUAGGUA	+
YBX1	RNCMPT00083	M25	-5	0.0208199	5.08005	0.678747	6	UCCUGAACCUU	AACAUCA	+
SRSF7	RNCMPT00073	M16	-2	0.0211945	5.17147	0.999987	8	ACGUCCACCGC	GACGACGG	+
FOX-1	RNCMPT00017	M12	2	0.0215413	5.25609	0.545022	5	CACGAGGACUC	UGCAUGA	+
PUF68	RNCMPT00141	M22	2	0.0215639	5.26159	0.390196	5	AGGGGAUGUGA	UAUGAGG	+
RBM5	RNCMPT00154	M5	-2	0.0216358	5.27914	0.523259	7	UACAGGGAGGG	GAAGGAG	+
MAL13P1.35	RNCMPT00234	M8	0	0.0219127	5.34671	0.300517	7	AAUGCACACAA	AUUACAC	+
HRB98DE	RNCMPT00094	M21	-3	0.0219518	5.35624	0.829047	7	CUCGUUGGGGU	GGUAGGG	+
MBNL1	RNCMPT00038	M15	2	0.0222661	5.43292	0.326569	5	CUUUCUGCCCC	AGCUUGC	+
IGF2BP3	RNCMPT00172	M29	-1	0.0223161	5.44512	0.39803	7	CCCUAUCCUCU	ACAAACA	+
SF1	RNCMPT00065	M29	-1	0.0223161	5.44512	0.39803	7	CCCUAUCCUCU	ACUAACA	+
CG17838	RNCMPT00131	M25	-4	0.0224332	5.47369	0.678747	7	UCCUGAACCUU	GAAAUUU	+
ASD-1	RNCMPT00180	M19	-5	0.0224457	5.47674	0.295987	6	UCUUCAGCAGG	UGCAUGA	+
SRSF1	RNCMPT00106	M19	-6	0.0224457	5.47674	0.295987	5	UCUUCAGCAGG	GGAGGAC	+
ZCRB1	RNCMPT00087	M14	-1	0.0225509	5.50241	1	8	CUAAUUAUGAA	GAAUUAAG	+
Tv_0226	RNCMPT00226	M24	-2	0.0228444	5.57404	0.782672	8	CGACAACAUCG	ACAAUAAG	+
CG33714	RNCMPT00009	M10	-4	0.0228545	5.57649	0.637173	7	CGACGGGCCUA	GGGCGUG	+
RBM45	RNCMPT00241	M10	-1	0.0228545	5.57649	0.637173	7	CGACGGGCCUA	GACGACA	+
SRSF1	RNCMPT00107	M10	-1	0.0228545	5.57649	0.637173	7	CGACGGGCCUA	GGAGGAA	+
CPO	RNCMPT00133	M20	-6	0.0237461	5.79405	0.399499	5	AAAUCAUUGCA	AUGCACA	+
Vts1p	RNCMPT00111	M10	-1	0.0237923	5.80533	0.637173	8	CGACGGGCCUA	UGCUGGCC	+
Vts1p	RNCMPT00082	M10	-1	0.0237923	5.80533	0.637173	8	CGACGGGCCUA	UGCUGGCC	+
LARK	RNCMPT00097	M23	-3	0.0241437	5.89105	0.999997	7	CGCUCAGGUCU	UCGCGCG	+
RBM4	RNCMPT00113	M23	-1	0.0241437	5.89105	0.999997	7	CGCUCAGGUCU	GCGCGGG	+
SAMD4A	RNCMPT00063	M19	-6	0.0243258	5.93549	0.302958	5	UCUUCAGCAGG	GCUGGAC	+
YBX1	RNCMPT00083	M27	-1	0.0243661	5.94533	0.611324	7	CACCAUGAACC	AACAUCA	+
RBP9	RNCMPT00132	M6	-6	0.0247049	6.028	0.378459	5	AUUUUUUUUGG	UUUGGUU	+
U2AF50	RNCMPT00080	M6	-2	0.0247049	6.028	0.378459	7	AUUUUUUUUGG	UUUUUUC	+
Vts1p	RNCMPT00082	M15	-2	0.0252753	6.16717	0.347535	8	CUUUCUGCCCC	UGCUGGCC	+
SNRNP70K	RNCMPT00143	M8	-3	0.0254874	6.21892	0.32898	8	AAUGCACACAA	GAUCAAGA	+
MSI	RNCMPT00100	M26	-1	0.0258584	6.30946	0.684915	7	AGGUAAGGCAC	AGUAGGG	+
SUP-12	RNCMPT00179	M22	-4	0.0260602	6.35868	0.434518	7	AGGGGAUGUGA	UGUGUGA	+
Tb_0230	RNCMPT00230	M2	0	0.0264566	6.45542	0.411056	8	UCAACAUCAUG	AGAAGGAC	+
A2BP1	RNCMPT00123	M19	-4	0.0267113	6.51757	0.31516	7	UCUUCAGCAGG	GUGCAUGC	+
Ng_0261	RNCMPT00261	M6	-3	0.0268772	6.55805	0.386003	7	AUUUUUUUUGG	AAUUUUG	+
RBM47	RNCMPT00279	M30	0	0.0274392	6.69517	0.999947	7	GUUGAAGUAGA	GAUGAUU	+
CPEB2	RNCMPT00012	M17	-4	0.0275374	6.71912	0.209292	7	UUUUUAUUUUU	CUUUUUU	+
B52	RNCMPT00134	M5	-5	0.0277252	6.76496	0.523259	6	UACAGGGAGGG	GGAGGGG	+
HRB98DE	RNCMPT00094	M5	-4	0.0277252	6.76496	0.523259	7	UACAGGGAGGG	GGUAGGG	+
RBM5	RNCMPT00154	M2	-1	0.0279806	6.82728	0.411056	7	UCAACAUCAUG	GAAGGAG	+
RBP1	RNCMPT00058	M2	0	0.0279806	6.82728	0.411056	7	UCAACAUCAUG	ACAACGA	+
MATR3	RNCMPT00037	M25	-5	0.0280015	6.83236	0.753088	6	UCCUGAACCUU	AAUCUUG	+
Syncrip	RNCMPT00281	M29	0	0.0283922	6.92769	0.470231	7	CCCUAUCCUCU	CAAAAAG	+
BRUNOL6	RNCMPT00187	M4	2	0.0290337	7.08422	1	5	UCAGGUUGGUC	UGUGGUG	+
MBNL1	RNCMPT00038	M9	0	0.0290593	7.09048	0.613075	7	ACCCUACCUGU	AGCUUGC	+
SRSF1	RNCMPT00109	M10	-1	0.029101	7.10064	0.701409	7	CGACGGGCCUA	GGAGGAA	+
RBP1	RNCMPT00058	M24	-2	0.0292034	7.12564	0.782672	7	CGACAACAUCG	ACAACGA	+
RBP1-LIKE	RNCMPT00127	M24	-4	0.0292034	7.12564	0.782672	7	CGACAACAUCG	AUCAACG	+
HNRNPCL1	RNCMPT00167	M6	0	0.0292463	7.13609	0.395319	7	AUUUUUUUUGG	AUUUUUU	+
YBX1	RNCMPT00116	M27	-1	0.0293316	7.15691	0.611324	7	CACCAUGAACC	AACAUCA	+
HRB87F	RNCMPT00029	M21	-3	0.0294963	7.1971	0.829047	7	CUCGUUGGGGU	GGUAGGG	+
HRB98DE	RNCMPT00095	M21	-3	0.0294963	7.1971	0.829047	7	CUCGUUGGGGU	GGUAGGG	+
RBM4	RNCMPT00052	M21	-4	0.0294963	7.1971	0.829047	7	CUCGUUGGGGU	GCGCGGG	+
HRB87F	RNCMPT00029	M5	-4	0.0300334	7.32816	0.523259	7	UACAGGGAGGG	GGUAGGG	+
HRB98DE	RNCMPT00095	M5	-4	0.0300334	7.32816	0.523259	7	UACAGGGAGGG	GGUAGGG	+
RNP4F	RNCMPT00060	M5	-3	0.0300334	7.32816	0.523259	7	UACAGGGAGGG	AGAGAAG	+
Tv_0259	RNCMPT00259	M5	0	0.0300334	7.32816	0.523259	7	UACAGGGAGGG	ACCAUGA	+
SRSF7	RNCMPT00073	M5	-2	0.0301301	7.35174	0.523259	8	UACAGGGAGGG	GACGACGG	+
Lm_0223	RNCMPT00223	M20	-6	0.0303749	7.41149	0.476953	5	AAAUCAUUGCA	UUACACG	+
HRB27C	RNCMPT00093	M0	-3	0.0303814	7.41306	1	7	CAAUAGGUCCA	UAGGUUA	+
RALY	RNCMPT00159	M15	0	0.0304378	7.42684	0.385265	7	CUUUCUGCCCC	UUUUUUG	+
SRSF1	RNCMPT00110	M26	-3	0.0304875	7.43894	0.726772	8	AGGUAAGGCAC	CAGGACAA	+
YBX1	RNCMPT00116	M29	-1	0.0307004	7.49089	0.474563	7	CCCUAUCCUCU	AACAUCA	+
CG11360	RNCMPT00129	M22	0	0.0310257	7.57027	0.434518	8	AGGGGAUGUGA	AGAGUAUA	+
MAL8P1.40	RNCMPT00197	M9	-3	0.0310699	7.58106	0.613075	7	ACCCUACCUGU	AUACAUG	+
PFI1695c	RNCMPT00203	M30	0	0.0313029	7.63792	0.999947	8	GUUGAAGUAGA	CCAGCACA	+
CG33714	RNCMPT00009	M7	2	0.031349	7.64915	0.996787	5	GGGUGCUGUGA	GGGCGUG	+
SRSF10	RNCMPT00088	M22	2	0.0314021	7.6621	0.434518	5	AGGGGAUGUGA	AGAGAGG	+
RBM3	RNCMPT00050	M22	-4	0.0314021	7.6621	0.434518	7	AGGGGAUGUGA	GAUACGA	+
SNRNP70K	RNCMPT00143	M27	0	0.0314771	7.68042	0.611324	8	CACCAUGAACC	GAUCAAGA	+
HRB98DE	RNCMPT00096	M21	-3	0.0317018	7.73524	0.829047	7	CUCGUUGGGGU	GGUAGGG	+
HNRNPC	RNCMPT00025	M6	0	0.0318835	7.77957	0.407023	7	AUUUUUUUUGG	AUUUUUU	+
RBM6	RNCMPT00170	M27	0	0.0319153	7.78734	0.611324	7	CACCAUGAACC	AAUCCAG	+
HRB98DE	RNCMPT00096	M5	-4	0.0325151	7.93369	0.524346	7	UACAGGGAGGG	GGUAGGG	+
RBP1-LIKE	RNCMPT00127	M13	1	0.0325867	7.95117	1	6	UCAAUGUCCUC	AUCAACG	+
RBM42	RNCMPT00151	M3	-4	0.0328723	8.02084	1	7	CUUAUACUCAG	AACUAAG	+
HNRNPC	RNCMPT00025	M15	0	0.0328914	8.02549	0.385265	7	CUUUCUGCCCC	AUUUUUU	+
ZCRB1	RNCMPT00087	M18	-2	0.0330539	8.06516	1	8	AAGGAUGUAGA	GAAUUAAG	+
QKI	RNCMPT00047	M9	-1	0.0331805	8.09603	0.613075	7	ACCCUACCUGU	ACUAACA	+
BRU-3	RNCMPT00122	M7	-2	0.0340276	8.30274	0.996787	7	GGGUGCUGUGA	GUGGUGU	+
BRU-3	RNCMPT00122	M21	-4	0.0340616	8.31103	0.829047	7	CUCGUUGGGGU	GUGGUGU	+
RBM4	RNCMPT00113	M21	-4	0.0340616	8.31103	0.829047	7	CUCGUUGGGGU	GCGCGGG	+
HNRNPR	RNCMPT00288	M20	2	0.0340918	8.31841	0.501859	5	AAAUCAUUGCA	CCAAAUU	+
HNRNPL	RNCMPT00091	M12	1	0.0344794	8.41296	0.591799	6	CACGAGGACUC	ACACAAA	+
RNP4F	RNCMPT00060	M26	0	0.0347198	8.47162	0.752421	7	AGGUAAGGCAC	AGAGAAG	+
RBM8A	RNCMPT00056	M23	-1	0.0347534	8.47982	0.999997	7	CGCUCAGGUCU	GCGCGCG	+
Tb_0251	RNCMPT00251	M23	-1	0.0347534	8.47982	0.999997	7	CGCUCAGGUCU	AUUCACA	+
PUM	RNCMPT00105	M17	-2	0.0351443	8.5752	0.258203	7	UUUUUAUUUUU	UGUAAUU	+
HNRNPR	RNCMPT00288	M13	-1	0.0353645	8.62894	1	7	UCAAUGUCCUC	CCAAAUU	+
FNE	RNCMPT00120	M0	-2	0.0356555	8.69995	1	7	CAAUAGGUCCA	UUUAGUU	+
HuR	RNCMPT00136	M0	-3	0.0356555	8.69995	1	7	CAAUAGGUCCA	UUGGUUU	+
MUB	RNCMPT00137	M29	2	0.035816	8.7391	0.519037	5	CCCUAUCCUCU	AACCCUA	+
TRA2	RNCMPT00078	M1	-1	0.0358997	8.75952	0.997692	7	CCAUGAGGUCC	GAAGAAG	+
LARK	RNCMPT00124	M12	1	0.0359784	8.77874	0.591799	7	CACGAGGACUC	CCGCGCGG	+
CNOT4	RNCMPT00008	M3	1	0.0364114	8.88439	1	6	CUUAUACUCAG	ACACAUA	+
RBM6	RNCMPT00170	M3	-4	0.0364114	8.88439	1	7	CUUAUACUCAG	AAUCCAG	+
RBMS1	RNCMPT00152	M3	-2	0.0364114	8.88439	1	7	CUUAUACUCAG	UAUAUAC	+
SHEP	RNCMPT00174	M3	-2	0.0364114	8.88439	1	7	CUUAUACUCAG	UAUAUUA	+
CNOT4	RNCMPT00008	M8	-5	0.0364769	8.90037	0.421267	6	AAUGCACACAA	ACACAUA	+
Sf3b4	RNCMPT00224	M8	-5	0.0364769	8.90037	0.421267	6	AAUGCACACAA	UCAAAAG	+
SFPQ	RNCMPT00177	M18	-6	0.0367035	8.95565	1	5	AAGGAUGUAGA	GUAGUGU	+
MEX-5	RNCMPT00039	M17	-3	0.0367057	8.95619	0.260975	8	UUUUUAUUUUU	AUAAUAAU	+
CG2931	RNCMPT00147	M11	-3	0.0367409	8.96478	0.881031	7	AAAAAAUAGGA	AACUAAG	+
Tv_0226	RNCMPT00226	M0	1	0.0368633	8.99465	1	7	CAAUAGGUCCA	ACAAUAAG	+
Tv_0259	RNCMPT00259	M12	2	0.0368786	8.99837	0.591799	5	CACGAGGACUC	ACCAUGA	+
B52	RNCMPT00134	M10	-1	0.0369079	9.00553	0.800679	7	CGACGGGCCUA	GGAGGGG	+
Vts1p	RNCMPT00111	M4	-3	0.0369291	9.0107	1	8	UCAGGUUGGUC	UGCUGGCC	+
REF2	RNCMPT00059	M19	-5	0.0369826	9.02376	0.407952	6	UCUUCAGCAGG	AGAAGGC	+
SRSF1	RNCMPT00106	M2	-1	0.0373182	9.10564	0.515983	7	UCAACAUCAUG	GGAGGAC	+
PABPC5	RNCMPT00171	M20	2	0.037724	9.20466	0.522662	5	AAAUCAUUGCA	AGAAAAU	+
HOW	RNCMPT00118	M9	-1	0.0377259	9.20512	0.643223	7	ACCCUACCUGU	ACUAACA	+
HNRNPCL1	RNCMPT00167	M15	0	0.0380707	9.28924	0.385265	7	CUUUCUGCCCC	AUUUUUU	+
PCBP1	RNCMPT00239	M15	1	0.0381458	9.30757	0.385265	7	CUUUCUGCCCC	CCUUUCCC	+
Pp_0229	RNCMPT00229	M6	-1	0.0385338	9.40226	0.454422	7	AUUUUUUUUGG	UGUUUUU	+
HRB27C	RNCMPT00028	M0	-3	0.0386712	9.43576	1	7	CAAUAGGUCCA	UAGGUUA	+
PUM	RNCMPT00104	M8	-2	0.0391445	9.55126	0.429471	7	AAUGCACACAA	UGUAAAU	+
Pp_0206	RNCMPT00206	M24	0	0.0394834	9.63394	0.952362	8	CGACAACAUCG	AAACCUUU	+
RBFOX1	RNCMPT00168	M12	2	0.0394896	9.63545	0.591799	5	CACGAGGACUC	UGCAUGC	+
CG7804	RNCMPT00146	M4	2	0.039764	9.70241	1	5	UCAGGUUGGUC	AGUGUGG	+
Pp_0237	RNCMPT00237	M1	-1	0.039911	9.73829	0.997692	8	CCAUGAGGUCC	GAUGGAGU	+
HNRNPH2	RNCMPT00160	M19	-5	0.0400353	9.76862	0.407952	6	UCUUCAGCAGG	GGGAGGG	+
MSI	RNCMPT00099	M19	-5	0.0400353	9.76862	0.407952	6	UCUUCAGCAGG	AGUAGGU	+
LARK	RNCMPT00124	M23	1	0.0400451	9.77101	0.999997	7	CGCUCAGGUCU	CCGCGCGG	+
HNRNPH2	RNCMPT00160	M7	0	0.0400661	9.77614	0.996787	7	GGGUGCUGUGA	GGGAGGG	+
SUP-12	RNCMPT00179	M7	1	0.0400661	9.77614	0.996787	6	GGGUGCUGUGA	UGUGUGA	+
SF1	RNCMPT00065	M9	-1	0.0401678	9.80094	0.643223	7	ACCCUACCUGU	ACUAACA	+
RIN	RNCMPT00138	M18	-2	0.0403853	9.85402	1	8	AAGGAUGUAGA	AGAUGAUG	+
RBM41	RNCMPT00053	M3	-1	0.0403857	9.85412	1	7	CUUAUACUCAG	AUACAUU	+
CG2950	RNCMPT00007	M27	-3	0.0405698	9.89904	0.611324	7	CACCAUGAACC	CAACGAA	+
MEC-8	RNCMPT00181	M27	-4	0.0405698	9.89904	0.611324	7	CACCAUGAACC	AUGCACA	+
Pp_0228	RNCMPT00228	M15	-1	0.0408424	9.96555	0.385265	7	CUUUCUGCCCC	UUUUUUU	+
PFI1435w	RNCMPT00202	M15	0	0.0408424	9.96555	0.385265	7	CUUUCUGCCCC	UUUUUUG	+
